# A humanized neuronal model system reveals key roles for manganese in neuronal endocytosis, calcium flux and mitochondrial bioenergetics

**DOI:** 10.1101/2024.11.27.625600

**Authors:** Dimitri Budinger, Sharmin Alhaque, Ramón González-Méndez, Chris Dadswell, Katy Barwick, Arianna Ferrini, Charlotte Roth, Conor J. McCann, Karin Tuschl, Fatma Al Jasmi, Maha S. Zaki, Julien H. Park, Russell C. Dale, Shekeeb Mohammad, John Christodoulou, Dale Moulding, Michael R. Duchen, Serena Barral, Manju A. Kurian

## Abstract

Manganese (Mn) is an essential trace metal that is necessary for life. Its duality as both a crucial micronutrient and potential neurotoxicant necessitates tight control of intracellular and extracellular Mn levels. Dysregulation of Mn is implicated in a broad range of human diseases, from neurodevelopmental sequelae related to Mn levels in drinking water, to acquired forms of manganism, rare inherited Mn transportopathies and more common disorders such as Parkinson’s and Alzheimer’s disease. Despite the clear association between Mn dysregulation and neurodevelopmental or neurodegenerative diseases, the underlying cellular mechanisms that govern neuropathology remain poorly understood. We established an induced pluripotent stem cells-derived midbrain neuronal system from SLC39A14, SLC39A8, and SLC30A10 patients to better understand the neuronal sequelae of Mn dysregulation. By integrating transcriptomic and functional approaches, we show that Mn dyshomeostasis leads to dysregulation of key cellular pathways that are crucial to normal neuronal function, including defects in mitochondrial bioenergetics, calcium signalling, endocytosis, and glycosylation, as well as cellular stress and early neurodegeneration. Our humanized model has enhanced understanding of the role of Mn in the human brain, and the consequences of both acquired and genetic disorders associated with Mn dysregulation. Better understanding of these underlying pathophysiological processes will identify potential targets for future therapeutic intervention.
