## Supplementary material for "A humanized neuronal model system reveals key roles for manganese in neuronal endocytosis, calcium flux and mitochondrial bioenergetics": Table 1

### Sheet: Sheet1
	Diseases of glycosylation		Extracellular matrix organisation				Vesicle-mediated transport, including endocytosis			Calcium Signalling pathway		Pathways of neurodegeneration		Glucose metabolism		Glucose/Energy metabolism		Respiratory electron transport, ATP synthesis by chemiosmotic coupling, and heat production by uncoupling proteins		Dopaminergic neurogenesis and metabolism
ZIP14 basal condition	Downregulated	Upregulated	Downregulated			Upregulated	Downregulated		Upregulated	Downregulated	Upregulated	Downregulated	Upregulated	Downregulated	Upregulated	Downregulated	Upregulated	Downregulated	Upregulated	Downregulated	Upregulated
	ADAMTS6	SEMA5B	NID2	COL1A2		COL28A1	VAMP8		LINC01238	FLT1	FGF22	MME	CACNA1B	SLC2A3	LINC01238	CYP11A1	IRS1	SLC2A1	IRS1	CDKN1C	LINC01238
	MUC15	LINC01238	COL15A1	ADAM12		SCUBE1	AP1M2		F5	ERBB3	NTRK3	APOE	MAP1LC3C	SLC2A1	ENO4	HNF4A	UCP3	PPARG	UCP3	ALDH1A1	SLC18A2		Shared between 2 disorders
	ADAMTSL4	CUBN	CTSV	F11R		LINC01238	APOE			KDR	TACR3	PPARG	IRS1	LDHA	ALDH3B1	IGFBP3	LINC01238	MMP9	LINC01238	GLI2	SHH		Shared between all disorders
	ACAN		CAPN6	ADAMTS9		COL4A3	CTSZ			EGF	TACR2	CACNA1F	LINC01238	PPP1R3C		IGFBP7	PLIN1	LDHA	PLIN1	NQO1	NR4A2
	ADAMTS18		CDH1	LAMB3		COL27A1	FOLR1			CACNA1F	BDKRB2	NOX4	BDNF	ME1		APOE	NEUROD1	ATP6V1C2			NEUROD1
	FMOD		KDR	NID1		COL4A4	EGF			P2RX3	LINC01238	NUP210L	ERBB4	ME3		TK1	NKX6-1	TCIRG1			LMX1B
	CSPG4		ITGA5	SPP1			KIF2C			VEGFC	ERBB4	PRPH	DNAI1			SLC2A1	CP	COL1A2			NKX6-1
	ADAMTS9		ITGA8				CD4			MET	P2RX7	GPX7	DNAH12			PPARG		CEBPA			EN2
	ADAMTSL2		ACAN				COL1A2			ITPR3	DRD1	ITPR3	DNAI2			LDHA		NDUFA4L2
	CYP11A1		LAMC2				KDELR3			NOS3	GRIN2A	NDUFA4L2	GRIN2A			NQO1		NOS3
	B4GALT1		ADAMTS18				SYTL1			CACNA1B		CACNA1B	SNCAIP			ALDH1A1
	PPP1R3C		LAMB1				RINL					MAP1LC3C				CA12
			MFAP4				CD55									CEBPA
			FMOD				SSC5D									GAD2
			SCUBE3													TXNIP
ZIP8 basal condition	Downregulated	Upregulated	Downregulated			Upregulated	Downregulated		Upregulated	Downregulated	Upregulated	Downregulated	Upregulated	Downregulated	Upregulated	Downregulated	Upregulated	Downregulated	Upregulated	Downregulated	Upregulated
	MUC5AC	None	SCUBE3			ICAM5	CTSZ		SLC18A3	FGF1	HTR2C	NDUFA4L2	DNAH12	SLC2A3	None	CARTPT	None	LDHA	None	MAOA	None
	MUC15		COL23A1				CHMP4C			MYLK	NOS2	SLC1A3	NOS2	LDHA		CYP11A1		NDUFA4L2		MAOB
	ADAMTS18		FURIN				TACR1			PLCG2	PLCD4	GPX7		PPP1R3C		IGFBP7		RYR2		NQO1
	SBSPON		ITGB8				SH3KBP1			TACR1	ITPKA	PDYN		ME1		CA2
	ADAMTSL3						CHRM2			HTR2A		RYR2				LDHA
	MUC5B						KIF6			CHRM2		GPX8				NQO1
	CYP11A1						SPTB			RYR2		CSF1				ENPP1
	PPP1R3C									CCKBR		EIF2AK2				YAP1
	MAOA											GPX3				PANK1
																TSPO
																SLC4A4
ZnT10 basal condition	Downregulated	Upregulated	Downregulated			Upregulated	Downregulated		Upregulated	Downregulated	Upregulated	Downregulated	Upregulated	Downregulated	Upregulated	Downregulated	Upregulated	Downregulated	Upregulated	Downregulated	Upregulated
	THBS1	ADAMTS5	COL15A1	COL1A2	HSPG2	ADAMTS5	SERPINA1	TRIP10	TUBA1C	FLT1	ITPKA	MME	SNCAIP	SLC2A3	ENO4	IGFBP3	STAR	COL1A1	None	ALDH1A1	TH
	MUC5AC	SFTPC	COL6A3	LAMC2	COL13A1		COL1A1	KIF15	SLC18A3	KDR	CHRNA7	APOE	TUBA1C	PCK1		IGFBP7	NKX6-1	COL3A1		GLI2	NKX6-1
	FMOD		KDR	COL5A1	SERPINE1		VAMP8	KIF4A		ERBB3	NOS2	NDUFA4L2	CHRNA7	SLC2A1		CYP11A1		COL1A2		NQO1
	LUM		CDH1	ADAMTS18	FBLN2		COL3A1	CD55		FGF1	NOS1	ITPR3	DNAI1	LDHA		APOE		NDUFA4L2
	ADAMTSL4		THBS1	COL4A1	ADAMTS9		APOE			PDGFRA	NTRK1	WNT11	NOS2	ME3		PCK1		MMP2
	ADAMTS1		NID2	FBN2	LOX		KIF20A			PLCG2	MYLK2	FAS	NOS1	PPP1R3C		CA2		SLC2A1
	ADAMTS18		CTSV	P3H2	LAMC1		COL1A2			ITPR3		BACE2	DNAH12			SLC2A1		ATP6V1C2
	ADAMTS6		ITGA5	COL21A1	SDC1		KIF23			PDGFRB		GPX8				ALDH1A1		FAS
	CSPG4		COL12A1	EMILIN1	ADAM9		KIF2C			MYLK		CSF1				CA12		LDHA
	SPON2		COL1A1	MMP2	ICAM1		COL4A1			RYR2		CREB3L2				LDHA		CREB3L2
	HSPG2		COL17A1	MMP14			CTSZ					GPR37				CEBPB		PDK4
	NOTCH3		ITGA8	VTN			KIFC1					PDYN				CEBPD		RYR2
	ADAMTS9		FN1	NID1			LRP2					RYR2				SGK1		MAPK13
	THBS2		FMOD	LAMB3			KIF11					MAPK13				SLC4A4
	CYP1B1		COL14A1	ELN			KDELR3									NQO1
	B4GALT1		LUM	FBLN1			CTSC
	C1GALT1C1		COL3A1	F11R			CD4
	PPP1R3C		LOXL2	SCUBE3			TBC1D8B
	CYP11A1		SPP1	SERPINH1			MASP1
	CYP26B1		LAMB1	COL5A2			SYNJ2
	SDC1		ADAMTS1	ADAM12			CHMP4C
